# Rational probe design for efficient rRNA depletion and improved metatranscriptomic analysis of human microbiomes

**DOI:** 10.1101/2022.08.08.502835

**Authors:** Asako Tan, Senthil Murugapiran, Alaya Mikalauskas, Jeff Koble, Drew Kennedy, Fred Hyde, Victor Ruotti, Emily Law, Jordan Jensen, Gary P. Schroth, Jean M. Macklaim, Scott Kuersten, Brice Le François, Daryl M. Gohl

## Abstract

**Background:** The microbiota that colonize the human gut and other tissues are dynamic, varying both in composition and functional state between individuals and over time. In studying the function of the human microbiome and the mechanisms of microbiota-mediated phenotypes, gene expression measurements provide additional insights to DNA-based measurements of microbiome composition. However, efficient and unbiased removal of microbial ribosomal RNA (rRNA) presents a barrier to acquiring metatranscriptomic data, as rRNA typically accounts >90% of total RNA in microbial cells.

**Results:** Here we describe a probe set that achieves efficient enzymatic rRNA removal of complex human-associated microbial communities. We demonstrate that the custom probe set can be further refined through an iterative design process to efficiently deplete rRNA from a range of human microbiome samples, including adult and infant gut, as well as oral and vaginal communities. Using synthetic nucleic acid spike-ins, we show that the rRNA depletion process does not introduce substantial quantitative error in the resulting gene expression profiles. Successful rRNA depletion allows for efficient characterization of taxonomic and functional profiles, including during the development of the human gut microbiome.

**Conclusions:** The pan-human microbiome enzymatic rRNA depletion probes described here provide a powerful tool for studying the transcriptional dynamics and function of the human microbiome.
