## Supplemental File 1 for "Rational probe design for efficient rRNA depletion and improved metatranscriptomic analysis of human microbiomes"

### Sheet: Sheet1
Sample_ID	Figures Used	Sample name (ms)	Depletion_method	Library_Method	Probe_version	Input_amount_ng	Seq_platform	Seq_type	Run_date	Sample_Type	Sample_collection_processing	Collection date	Collection location
DKJ15-38	S11A	human skin (MSA2005)	RZ_Bact	TruSeq_total_RNA	RZ_Bact	80	NextSeq	2_76	2019-04-27	MSA-Control	N/A	N/A	N/A
DKJ15-39	S11A	human skin (MSA2005)	RZ_Bact	TruSeq_total_RNA	RZ_Bact	80	NextSeq	2_76	2019-04-27	MSA-Control	N/A	N/A	N/A
DKJ15-41	S11B	human gut (MSA2006)	RZ_Bact	TruSeq_total_RNA	RZ_Bact	80	NextSeq	2_76	2019-04-27	MSA-Control	N/A	N/A	N/A
DKJ15-42	S11B	human gut (MSA2006)	RZ_Bact	TruSeq_total_RNA	RZ_Bact	80	NextSeq	2_76	2019-04-27	MSA-Control	N/A	N/A	N/A
DKJ15-43	S11B	human gut (MSA2006)	RZ_Bact	TruSeq_total_RNA	RZ_Bact	80	NextSeq	2_76	2019-04-27	MSA-Control	N/A	N/A	N/A
JKJ06-1	S11B	human gut (MSA2006)	RZ+(DP1)	TruSeq_total_RNA	DP1	80	NextSeq	2_76	2019-04-29	MSA-Control	N/A	N/A	N/A
JKJ06-2	S11B	human gut (MSA2006)	RZ+(DP1)	TruSeq_total_RNA	DP1	80	NextSeq	2_76	2019-04-29	MSA-Control	N/A	N/A	N/A
JKJ06-3	S11B	human gut (MSA2006)	RZ+(DP1)	TruSeq_total_RNA	DP1	80	NextSeq	2_76	2019-04-29	MSA-Control	N/A	N/A	N/A
JKJ06-7	S11B	human skin (MSA2005)	RZ+(DP1)	TruSeq_total_RNA	DP1	80	NextSeq	2_76	2019-04-29	MSA-Control	N/A	N/A	N/A
JKJ06-9	S11B	human skin (MSA2005)	RZ+(DP1)	TruSeq_total_RNA	DP1	80	NextSeq	2_76	2019-04-29	MSA-Control	N/A	N/A	N/A
JKJ14-Rep1	S11A	human skin (MSA2005)	RZ+(GutMicro)	TruSeq_total_RNA	GutMicro	100	NextSeq	2_76	2020-03-27	MSA-Control	N/A	N/A	N/A
JKJ14-Rep2	S11A	human skin (MSA2005)	RZ+(GutMicro)	TruSeq_total_RNA	GutMicro	100	NextSeq	2_76	2020-03-27	MSA-Control	N/A	N/A	N/A
D1-T	Fig S6B	T3	RZ++	TruSeq_stranded_mod	DP1+HMv1	129.94	MiSeq	2_500	2020-08-31	Oral_Tongue	OMNIgeneORAL_(OMR120)	2020-08-01	Ottawa
D2-T	Fig S6B	T4	RZ++	TruSeq_stranded_mod	DP1+HMv1	109.83	MiSeq	2_500	2020-08-31	Oral_Tongue	OMNIgeneORAL_(OMR120)	2020-08-02	Ottawa
D3-T	Fig S6B	T5	RZ++	TruSeq_stranded_mod	DP1+HMv1	250	MiSeq	2_500	2020-08-31	Oral_Tongue	OMNIgeneORAL_(OMR120)	2020-08-03	Ottawa
D4-T-SP	Fig4B	T1	RZ++	TruSeq_stranded_mod	DP1	250	MiSeq	2_500	2020-08-31	Oral_Tongue	OMNIgeneORAL_(OMR120)	2020-08-04	Ottawa
D4-T-UD	Fig4B	T1	RZ++	TruSeq_stranded_mod	Undepleted	5	MiSeq	2_500	2020-08-31	Oral_Tongue	OMNIgeneORAL_(OMR120)	2020-08-05	Ottawa
D4-T	Fig4B	T1	RZ++	TruSeq_stranded_mod	DP1+HMv1	250	MiSeq	2_500	2020-08-31	Oral_Tongue	OMNIgeneORAL_(OMR120)	2020-08-06	Ottawa
D5-T-SP	Fig4B	T2	RZ++	TruSeq_stranded_mod	DP1	250	MiSeq	2_500	2020-08-31	Oral_Tongue	OMNIgeneORAL_(OMR120)	2020-08-07	Ottawa
D5-T-UD	Fig4B	T2	RZ++	TruSeq_stranded_mod	Undepleted	5	MiSeq	2_500	2020-08-31	Oral_Tongue	OMNIgeneORAL_(OMR120)	2020-08-08	Ottawa
D5-T	Fig4B	T2	RZ++	TruSeq_stranded_mod	DP1+HMv1	250	MiSeq	2_500	2020-08-31	Oral_Tongue	OMNIgeneORAL_(OMR120)	2020-08-09	Ottawa
D6-T	Fig S6B	T6	RZ++	TruSeq_stranded_mod	DP1+HMv1	250	MiSeq	2_500	2020-08-31	Oral_Tongue	OMNIgeneORAL_(OMR120)	2020-08-10	Ottawa
D7-T	Fig S6B	T7	RZ++	TruSeq_stranded_mod	DP1+HMv1	250	MiSeq	2_500	2020-08-31	Oral_Tongue	OMNIgeneORAL_(OMR120)	2020-08-11	Ottawa
D8-T	Fig S6B	T8	RZ++	TruSeq_stranded_mod	DP1+HMv1	250	MiSeq	2_500	2020-08-31	Oral_Tongue	OMNIgeneORAL_(OMR120)	2020-08-12	Ottawa
RNApool2	Fig 2D	RNA pool 1	RZ+	TruSeq_stranded_mRNA	DP1	NA	MiSeq	2_300	2019-12-02	RNApool_2.0	N/A	N/A	N/A
Mock-RZ-Tru	Fig2.0	RNA pool 1	RZ_gold	TruSeq_stranded_mRNA	RZ_gold	500	MiSeq	2_500	2019-05-01	RNApool_2.0	N/A	N/A	N/A
F3-RZ-Tru	Fig 2B	Donor 1	RZ_gold	TruSeq_stranded_mRNA	RZ_gold	500	MiSeq	2_500	2019-05-01	Stool	Fresh_homogenized_in_PBS_bulk	2018/06 (est.)	Ottawa
F5-RZ-Tru	Fig 2B	Donor 2	RZ_gold	TruSeq_stranded_mRNA	RZ_gold	500	MiSeq	2_500	2019-05-01	Stool	Fresh_homogenized_in_PBS_bulk	2018/06 (est.)	Ottawa
F7-RZ-Tru	Fig 2B	Donor 3	RZ_gold	TruSeq_stranded_mRNA	RZ_gold	500	MiSeq	2_500	2019-05-01	Stool	Fresh_homogenized_in_PBS_bulk	2018/06 (est.)	Ottawa
F3	Fig 2D	Donor 1	RZ+	TruSeq_stranded_mRNA	DP1	NA	MiSeq	2_300	2019-12-02	Stool	Fresh_homogenized_in_PBS_bulk	2018/06 (est.)	Ottawa
F5	Fig 2D	Donor 2	RZ+	TruSeq_stranded_mRNA	DP1	NA	MiSeq	2_300	2019-12-02	Stool	Fresh_homogenized_in_PBS_bulk	2018/06 (est.)	Ottawa
F7	Fig 2D	Donor 3	RZ+	TruSeq_stranded_mRNA	DP1	NA	MiSeq	2_300	2019-12-02	Stool	Fresh_homogenized_in_PBS_bulk	2018/06 (est.)	Ottawa
D10-V-UD	Fig 4A	V4	RZ++	TruSeq_stranded_mod	Undepleted	5	MiSeq	2_500	2020-08-31	Vaginal	OMNIgeneVAGINAL_(OMR130)	2020-08-01	Ottawa
D11-V-SP	Fig 4A	V1	RZ++	TruSeq_stranded_mod	DP1	250	MiSeq	2_500	2020-08-31	Vaginal	OMNIgeneVAGINAL_(OMR130)	2020-08-10	Ottawa
D11-V-UD	Fig 4A	V1	RZ++	TruSeq_stranded_mod	Undepleted	5	MiSeq	2_500	2020-08-31	Vaginal	OMNIgeneVAGINAL_(OMR130)	2020-08-10	Ottawa
D2-V-SP	Fig 4A	V2	RZ++	TruSeq_stranded_mod	DP1	250	MiSeq	2_500	2020-08-31	Vaginal	OMNIgeneVAGINAL_(OMR130)	2020-08-10	Ottawa
D9-V-SP	Fig 4A	V3	RZ++	TruSeq_stranded_mod	DP1	250	MiSeq	2_500	2020-08-31	Vaginal	OMNIgeneVAGINAL_(OMR130)	2020-08-10	Ottawa
RZ-D10-V-SP	Fig 4A	V4	RZ++	Stranded_Total_RNA_Prep	DP1	250	MiSeq	2_500	2020-10-21	Vaginal	OMNIgeneVAGINAL_(OMR130)	2020-08-10	Ottawa
RZ-D10-V	Fig 4A	V4	RZ++	Stranded_Total_RNA_Prep	DP1+HMv1	250	MiSeq	2_500	2020-10-21	Vaginal	OMNIgeneVAGINAL_(OMR130)	2020-08-01	Ottawa
RZ-V-38B-T0-SP	Fig 4A	V5	RZ++	Stranded_Total_RNA_Prep	DP1	250	MiSeq	2_500	2020-10-21	Vaginal	OMNIgeneVAGINAL_(OMR130)	2019-02-01	Ottawa
RZ-V-38B-T0	Fig 4A	V5	RZ++	Stranded_Total_RNA_Prep	DP1+HMv1	250	MiSeq	2_500	2020-10-21	Vaginal	OMNIgeneVAGINAL_(OMR130)	2019-02-01	Ottawa
RZ-V-41B-T0-SP	Fig 4A	V6	RZ++	Stranded_Total_RNA_Prep	DP1	125	MiSeq	2_500	2020-10-21	Vaginal	OMNIgeneVAGINAL_(OMR130)	2019-02-01	Ottawa
RZ-V-41B-T0	Fig 4A	V6	RZ++	Stranded_Total_RNA_Prep	DP1+HMv1	125	MiSeq	2_500	2020-10-21	Vaginal	OMNIgeneVAGINAL_(OMR130)	2019-02-01	Ottawa
200622_Inf1_r1	Fig 6A	Inf C	RZ+	Stranded Total RNA Prep with RZ+	HMv1	250	NextSeq	2_76	2020-06-23	Infant Stool Sample	Frozen-Bulk	2020/06	Ottawa
200622_Inf1_r2	Fig S8A	Inf C	RZ+	Stranded Total RNA Prep with RZ+	HMv1	250	NextSeq	2_76	2020-06-23	Infant Stool Sample	Frozen-Bulk	2020/06	Ottawa
200622_Inf2_r1	Fig 6A	Inf D	RZ+	Stranded Total RNA Prep with RZ+	HMv1	250	NextSeq	2_76	2020-06-23	Infant Stool Sample	Frozen-Bulk	2020/06	Ottawa
200622_Inf2_r2	Fig S8A	Inf D	RZ+	Stranded Total RNA Prep with RZ+	HMv1	250	NextSeq	2_76	2020-06-23	Infant Stool Sample	Frozen-Bulk	2020/06	Ottawa
200622_Inf3_r1	Fig 6A	Inf B	RZ+	Stranded Total RNA Prep with RZ+	HMv1	250	NextSeq	2_76	2020-06-23	Infant Stool Sample	Frozen-Bulk	2020/06	Ottawa
200622_Inf3_r2	Fig S8A	Inf B	RZ+	Stranded Total RNA Prep with RZ+	HMv1	250	NextSeq	2_76	2020-06-23	Infant Stool Sample	Frozen-Bulk	2020/06	Ottawa
200622_Inf4_r1	Fig 6A	Inf E	RZ+	Stranded Total RNA Prep with RZ+	HMv1	250	NextSeq	2_76	2020-06-23	Infant Stool Sample	Frozen-Bulk	2020/06	Ottawa
200622_Inf4_r2	Fig S8A	Inf E	RZ+	Stranded Total RNA Prep with RZ+	HMv1	250	NextSeq	2_76	2020-06-23	Infant Stool Sample	Frozen-Bulk	2020/06	Ottawa
200622_Inf5_r1	Fig 6A	Inf F	RZ+	Stranded Total RNA Prep with RZ+	HMv1	250	NextSeq	2_76	2020-06-23	Infant Stool Sample	Frozen-Bulk	2020/06	Ottawa
200622_Inf5_r2	Fig S8A	Inf F	RZ+	Stranded Total RNA Prep with RZ+	HMv1	250	NextSeq	2_76	2020-06-23	Infant Stool Sample	Frozen-Bulk	2020/06	Ottawa
200622_Inf6_r1	Fig 6A	Inf I	RZ+	Stranded Total RNA Prep with RZ+	HMv1	250	NextSeq	2_76	2020-06-23	Infant Stool Sample	Frozen-Bulk	2020/06	Ottawa
200622_Inf6_r2	Fig S8A	Inf I	RZ+	Stranded Total RNA Prep with RZ+	HMv1	250	NextSeq	2_76	2020-06-23	Infant Stool Sample	Frozen-Bulk	2020/06	Ottawa
200622_Inf7_r1	Fig 6A	Inf J	RZ+	Stranded Total RNA Prep with RZ+	HMv1	250	NextSeq	2_76	2020-06-23	Infant Stool Sample	Frozen-Bulk	2020/06	Ottawa
200622_Inf7_r2	Fig S8A	Inf J	RZ+	Stranded Total RNA Prep with RZ+	HMv1	250	NextSeq	2_76	2020-06-23	Infant Stool Sample	Frozen-Bulk	2020/06	Ottawa
200622_Inf8_r1	Fig 6A	Inf K	RZ+	Stranded Total RNA Prep with RZ+	HMv1	250	NextSeq	2_76	2020-06-23	Infant Stool Sample	Frozen-Bulk	2020/06	Ottawa
200622_Inf8_r2	Fig S8A	Inf K	RZ+	Stranded Total RNA Prep with RZ+	HMv1	250	NextSeq	2_76	2020-06-23	Infant Stool Sample	Frozen-Bulk	2020/06	Ottawa
200622_Inf9_r1	Fig 6A	Inf P	RZ+	Stranded Total RNA Prep with RZ+	HMv1	250	NextSeq	2_76	2020-06-23	Infant Stool Sample	Frozen-Bulk	2020/06	Ottawa
200622_Inf9_r2	Fig S8A	Inf P	RZ+	Stranded Total RNA Prep with RZ+	HMv1	250	NextSeq	2_76	2020-06-23	Infant Stool Sample	Frozen-Bulk	2020/06	Ottawa
200622_Inf10_r1	Fig 6A	Inf Q	RZ+	Stranded Total RNA Prep with RZ+	HMv1	250	NextSeq	2_76	2020-06-23	Infant Stool Sample	Frozen-Bulk	2020/06	Ottawa
200622_Inf10_r2	Fig S8A	Inf Q	RZ+	Stranded Total RNA Prep with RZ+	HMv1	250	NextSeq	2_76	2020-06-23	Infant Stool Sample	Frozen-Bulk	2020/06	Ottawa
200622_Inf11_r1	Fig 6A	Inf R	RZ+	Stranded Total RNA Prep with RZ+	HMv1	250	NextSeq	2_76	2020-06-23	Infant Stool Sample	Frozen-Bulk	2020/06	Ottawa
200622_Inf11_r2	Fig S8A	Inf R	RZ+	Stranded Total RNA Prep with RZ+	HMv1	250	NextSeq	2_76	2020-06-23	Infant Stool Sample	Frozen-Bulk	2020/06	Ottawa
200622_Inf12_r1	Fig 6A	Inf L	RZ+	Stranded Total RNA Prep with RZ+	HMv1	250	NextSeq	2_76	2020-06-23	Infant Stool Sample	Frozen-Bulk	2020/06	Ottawa
200622_Inf12_r2	Fig S8A	Inf L	RZ+	Stranded Total RNA Prep with RZ+	HMv1	250	NextSeq	2_76	2020-06-23	Infant Stool Sample	Frozen-Bulk	2020/06	Ottawa
200622_Inf13_r1	Fig 6A	Inf O	RZ+	Stranded Total RNA Prep with RZ+	HMv1	250	NextSeq	2_76	2020-06-23	Infant Stool Sample	Frozen-Bulk	2020/06	Ottawa
200622_Inf13_r2	Fig S8A	Inf O	RZ+	Stranded Total RNA Prep with RZ+	HMv1	250	NextSeq	2_76	2020-06-23	Infant Stool Sample	Frozen-Bulk	2020/06	Ottawa
200622_Inf14_r1	Fig 6A	Inf N	RZ+	Stranded Total RNA Prep with RZ+	HMv1	250	NextSeq	2_76	2020-06-23	Infant Stool Sample	Frozen-Bulk	2020/06	Ottawa
200622_Inf14_r2	Fig S8A	Inf N	RZ+	Stranded Total RNA Prep with RZ+	HMv1	250	NextSeq	2_76	2020-06-23	Infant Stool Sample	Frozen-Bulk	2020/06	Ottawa
200622_Inf15_r1	Fig 6A	Inf M	RZ+	Stranded Total RNA Prep with RZ+	HMv1	250	NextSeq	2_76	2020-06-23	Infant Stool Sample	Frozen-Bulk	2020/06	Ottawa
200622_Inf15_r2	Fig S8A	Inf M	RZ+	Stranded Total RNA Prep with RZ+	HMv1	250	NextSeq	2_76	2020-06-23	Infant Stool Sample	Frozen-Bulk	2020/06	Ottawa
200622_Inf16_r1	Fig 6A	Inf S	RZ+	Stranded Total RNA Prep with RZ+	HMv1	250	NextSeq	2_76	2020-06-23	Infant Stool Sample	Frozen-Bulk	2018-11-01	Ottawa
200622_Inf16_r2	Fig S8A	Inf S	RZ+	Stranded Total RNA Prep with RZ+	HMv1	250	NextSeq	2_76	2020-06-23	Infant Stool Sample	Frozen-Bulk	2018-11-01	Ottawa
200622_Inf17_r1	Fig 6A	Inf G	RZ+	Stranded Total RNA Prep with RZ+	HMv1	250	NextSeq	2_76	2020-06-23	Infant Stool Sample	Frozen-Bulk	2018-11-01	Ottawa
200622_Inf17_r2	Fig S8A	Inf G	RZ+	Stranded Total RNA Prep with RZ+	HMv1	250	NextSeq	2_76	2020-06-23	Infant Stool Sample	Frozen-Bulk	2018-11-02	Ottawa
200622_Inf18_r1	Fig 6A	Inf A	RZ+	Stranded Total RNA Prep with RZ+	HMv1	250	NextSeq	2_76	2020-06-23	Infant Stool Sample	Frozen-Bulk	2018-11-03	Ottawa
200622_Inf18_r2	Fig S8A	Inf A	RZ+	Stranded Total RNA Prep with RZ+	HMv1	250	NextSeq	2_76	2020-06-23	Infant Stool Sample	Frozen-Bulk	2018-11-04	Ottawa
200622_Inf19_r1	Fig 6A	Inf H	RZ+	Stranded Total RNA Prep with RZ+	HMv1	250	NextSeq	2_76	2020-06-23	Infant Stool Sample	Frozen-Bulk	2018-11-05	Ottawa
200622_Inf19_r2	Fig S8A	Inf H	RZ+	Stranded Total RNA Prep with RZ+	HMv1	250	NextSeq	2_76	2020-06-23	Infant Stool Sample	Frozen-Bulk	2018-11-06	Ottawa
Infant-12-GUT-1	Fig 6A subpanel	Inf L	RZ+	Stranded Total RNA Prep with RZ+	HMv1	100	NextSeq	2_76	2020-08-14	Infant Stool Sample	Frozen-Bulk	2020/06	Ottawa
Infant-12-GUT-2	Fig S8B	Inf L	RZ+	Stranded Total RNA Prep with RZ+	HMv1	100	NextSeq	2_76	2020-08-14	Infant Stool Sample	Frozen-Bulk	2020/06	Ottawa
Infant-12-GUTplusBifido-1	Fig 6A subpanel	Inf L	RZ++	Stranded Total RNA Prep with RZ+	HMv2	100	NextSeq	2_76	2020-08-14	Infant Stool Sample	Frozen-Bulk	2020/06	Ottawa
Infant-12-GUTplusBifido-2	Fig S8B	Inf L	RZ++	Stranded Total RNA Prep with RZ+	HMv2	100	NextSeq	2_76	2020-08-14	Infant Stool Sample	Frozen-Bulk	2020/06	Ottawa
Infant-12-Mock-1	Fig S8B	Inf L	None	Stranded Total RNA Prep with RZ+	None	100	NextSeq	2_76	2020-08-14	Infant Stool Sample	Frozen-Bulk	2020/06	Ottawa
Infant-12-Mock-2	Fig S8B	Inf L	None	Stranded Total RNA Prep with RZ+	None	100	NextSeq	2_76	2020-08-14	Infant Stool Sample	Frozen-Bulk	2020/06	Ottawa
infant-5-GUT-1	Fig 6A subpanel	Inf F	RZ+	Stranded Total RNA Prep with RZ+	HMv1	100	NextSeq	2_76	2020-08-14	Infant Stool Sample	Frozen-Bulk	2020/06	Ottawa
infant-5-GUT-2	Fig S8B	Inf F	RZ+	Stranded Total RNA Prep with RZ+	HMv1	100	NextSeq	2_76	2020-08-14	Infant Stool Sample	Frozen-Bulk	2020/06	Ottawa
Infant-5-GUTplusBifido-1	Fig 6A subpanel	Inf F	RZ++	Stranded Total RNA Prep with RZ+	HMv2	100	NextSeq	2_76	2020-08-14	Infant Stool Sample	Frozen-Bulk	2020/06	Ottawa
Infant-5-GUTplusBifido-2	Fig S8B	Inf F	RZ++	Stranded Total RNA Prep with RZ+	HMv2	100	NextSeq	2_76	2020-08-14	Infant Stool Sample	Frozen-Bulk	2020/06	Ottawa
Infant-5-Mock-1	Fig S8B	Inf F	None	Stranded Total RNA Prep with RZ+	None	100	NextSeq	2_76	2020-08-14	Infant Stool Sample	Frozen-Bulk	2020/06	Ottawa
Infant-5-Mock-2	Fig S8B	Inf F	None	Stranded Total RNA Prep with RZ+	None	100	NextSeq	2_76	2020-08-14	Infant Stool Sample	Frozen-Bulk	2020/06	Ottawa
Infant-6-GUT-1	Fig S8B	Inf I	RZ+	Stranded Total RNA Prep with RZ+	HMv1	100	NextSeq	2_76	2020-08-14	Infant Stool Sample	Frozen-Bulk	2020/06	Ottawa
Infant-6-GUT-2	Fig S8B	Inf I	RZ+	Stranded Total RNA Prep with RZ+	HMv1	100	NextSeq	2_76	2020-08-14	Infant Stool Sample	Frozen-Bulk	2020/06	Ottawa
Infant-6-GUTplusBifido-1	Fig S8B	Inf I	RZ++	Stranded Total RNA Prep with RZ+	HMv2	100	NextSeq	2_76	2020-08-14	Infant Stool Sample	Frozen-Bulk	2020/06	Ottawa
Infant-6-GUTplusBifido-2	Fig S8B	Inf I	RZ++	Stranded Total RNA Prep with RZ+	HMv2	100	NextSeq	2_76	2020-08-14	Infant Stool Sample	Frozen-Bulk	2020/06	Ottawa
Infant-6-Mock-1	Fig S8B	Inf I	None	Stranded Total RNA Prep with RZ+	None	100	NextSeq	2_76	2020-08-14	Infant Stool Sample	Frozen-Bulk	2020/06	Ottawa
Infant-6-Mock-2	Fig S8B	Inf I	None	Stranded Total RNA Prep with RZ+	None	100	NextSeq	2_76	2020-08-14	Infant Stool Sample	Frozen-Bulk	2020/06	Ottawa
Infant-7-GUT-1	Fig 6A subpanel	Inf J	RZ+	Stranded Total RNA Prep with RZ+	HMv1	100	NextSeq	2_76	2020-08-14	Infant Stool Sample	Frozen-Bulk	2020/06	Ottawa
Infant-7-GUT-2	Fig S8B	Inf J	RZ+	Stranded Total RNA Prep with RZ+	HMv1	100	NextSeq	2_76	2020-08-14	Infant Stool Sample	Frozen-Bulk	2020/06	Ottawa
Infant-7-GUTplusBifido-1	Fig 6A subpanel	Inf J	RZ++	Stranded Total RNA Prep with RZ+	HMv2	100	NextSeq	2_76	2020-08-14	Infant Stool Sample	Frozen-Bulk	2020/06	Ottawa
Infant-7-GUTplusBifido-2	Fig S8B	Inf J	RZ++	Stranded Total RNA Prep with RZ+	HMv2	100	NextSeq	2_76	2020-08-14	Infant Stool Sample	Frozen-Bulk	2020/06	Ottawa
Infant-7-Mock-1	Fig S8B	Inf J	None	Stranded Total RNA Prep with RZ+	None	100	NextSeq	2_76	2020-08-14	Infant Stool Sample	Frozen-Bulk	2020/06	Ottawa
Infant-7-Mock-2	Fig S8B	Inf J	None	Stranded Total RNA Prep with RZ+	None	100	NextSeq	2_76	2020-08-14	Infant Stool Sample	Frozen-Bulk	2020/06	Ottawa
RZP-DP1-CBF	Fig 3A	Donor 6	RZ+	Stranded Total RNA Prep with RZ+	DP1	250	NextSeq	2_76	2021-09-08	Stool	Fresh_Bulk	2020/02 (est.)	Saint Paul, MN
RZP-DP1-CBJ	Fig 3A	Donor 5	RZ+	Stranded Total RNA Prep with RZ+	DP1	250	NextSeq	2_76	2021-09-08	Stool	Fresh_Bulk	2020/02 (est.)	Saint Paul, MN
RZP-DP1-CBT	Fig 3A	Donor 4	RZ+	Stranded Total RNA Prep with RZ+	DP1	250	NextSeq	2_76	2021-09-08	Stool	Fresh_Bulk	2020/02 (est.)	Saint Paul, MN
RZP-DP1-DF1	Fig 3A	Donor 7	RZ+	Stranded Total RNA Prep with RZ+	DP1	250	NextSeq	2_76	2021-09-08	Stool	OMR-205	2021-02-01	Ottawa
RZP-DP1-DF2	Fig 3A	Donor 8	RZ+	Stranded Total RNA Prep with RZ+	DP1	250	NextSeq	2_76	2021-09-08	Stool	OMR-205	2021-02-02	Ottawa
RZP-DP1-DF3	Fig 3A	Donor 9	RZ+	Stranded Total RNA Prep with RZ+	DP1	250	NextSeq	2_76	2021-09-08	Stool	OMR-205	2021-02-03	Ottawa
RZP-DP1-DF4	Fig 3A	Donor 10	RZ+	Stranded Total RNA Prep with RZ+	DP1	250	NextSeq	2_76	2021-09-08	Stool	OMR-205	2021-02-04	Ottawa
RZP-DP1-F3	Fig 3A	Donor 1	RZ+	Stranded Total RNA Prep with RZ+	DP1	250	NextSeq	2_76	2021-09-08	Stool	Fresh_homogenized_in_PBS_bulk	2018/06 (est.)	Ottawa
RZP-DP1-F5	Fig 3A	Donor 2	RZ+	Stranded Total RNA Prep with RZ+	DP1	250	NextSeq	2_76	2021-09-08	Stool	Fresh_homogenized_in_PBS_bulk	2018/06 (est.)	Ottawa
RZP-DP1-F7	Fig 3A	Donor 3	RZ+	Stranded Total RNA Prep with RZ+	DP1	250	NextSeq	2_76	2021-09-08	Stool	Fresh_homogenized_in_PBS_bulk	2018/06 (est.)	Ottawa
RZP-v1-CBF	Fig 3A/S9	Donor 6	RZ+	Stranded Total RNA Prep with RZ+	DP1+HMv1	250	NextSeq	2_76	2021-09-08	Stool	Fresh_Bulk	2020/02 (est.)	Saint Paul, MN
RZP-v1-CBJ	Fig 3A/S9	Donor 5	RZ+	Stranded Total RNA Prep with RZ+	DP1+HMv1	250	NextSeq	2_76	2021-09-08	Stool	Fresh_Bulk	2020/02 (est.)	Saint Paul, MN
RZP-v1-CBT	Fig 3A/S9	Donor 4	RZ+	Stranded Total RNA Prep with RZ+	DP1+HMv1	250	NextSeq	2_76	2021-09-08	Stool	Fresh_Bulk	2020/02 (est.)	Saint Paul, MN
RZP-v1-DF1	Fig 3A/S9	Donor 7	RZ+	Stranded Total RNA Prep with RZ+	DP1+HMv1	250	NextSeq	2_76	2021-09-08	Stool	OMR-205	2021-02-01	Ottawa
RZP-v1-DF2	Fig 3A/S9	Donor 8	RZ+	Stranded Total RNA Prep with RZ+	DP1+HMv1	250	NextSeq	2_76	2021-09-08	Stool	OMR-205	2021-02-02	Ottawa
RZP-v1-DF3	Fig 3A/S9	Donor 9	RZ+	Stranded Total RNA Prep with RZ+	DP1+HMv1	250	NextSeq	2_76	2021-09-08	Stool	OMR-205	2021-02-03	Ottawa
RZP-v1-DF4	Fig 3A/S9	Donor 10	RZ+	Stranded Total RNA Prep with RZ+	DP1+HMv1	250	NextSeq	2_76	2021-09-08	Stool	OMR-205	2021-02-04	Ottawa
RZP-v1-F3	Fig 3A/S9	Donor 1	RZ+	Stranded Total RNA Prep with RZ+	DP1+HMv1	250	NextSeq	2_76	2021-09-08	Stool	Fresh_homogenized_in_PBS_bulk	2018/06 (est.)	Ottawa
RZP-v1-F5	Fig 3A/S9	Donor 2	RZ+	Stranded Total RNA Prep with RZ+	DP1+HMv1	250	NextSeq	2_76	2021-09-08	Stool	Fresh_homogenized_in_PBS_bulk	2018/06 (est.)	Ottawa
RZP-v1-F7	Fig 3A/S9	Donor 3	RZ+	Stranded Total RNA Prep with RZ+	DP1+HMv1	250	NextSeq	2_76	2021-09-08	Stool	Fresh_homogenized_in_PBS_bulk	2018/06 (est.)	Ottawa
RZP-v2-Aug21NTC			RZ+	Stranded Total RNA Prep with RZ+	N/A	N/A	NextSeq	2_76	2021-09-08	NTC Control	N/A	N/A	N/A
RZP-v2-CBF	Fig S9	Donor 6	RZ+	Stranded Total RNA Prep with RZ+	DP1+HMv2	250	NextSeq	2_76	2021-09-08	Stool	Fresh_Bulk	2020/02 (est.)	Saint Paul, MN
RZP-v2-CBJ	Fig S9	Donor 5	RZ+	Stranded Total RNA Prep with RZ+	DP1+HMv2	250	NextSeq	2_76	2021-09-08	Stool	Fresh_Bulk	2020/02 (est.)	Saint Paul, MN
RZP-v2-CBT	Fig S9	Donor 4	RZ+	Stranded Total RNA Prep with RZ+	DP1+HMv2	250	NextSeq	2_76	2021-09-08	Stool	Fresh_Bulk	2020/02 (est.)	Saint Paul, MN
RZP-v2-DF1	Fig S9	Donor 7	RZ+	Stranded Total RNA Prep with RZ+	DP1+HMv2	250	NextSeq	2_76	2021-09-08	Stool	OMR-205	2021-02-01	Ottawa
RZP-v2-DF2	Fig S9	Donor 8	RZ+	Stranded Total RNA Prep with RZ+	DP1+HMv2	250	NextSeq	2_76	2021-09-08	Stool	OMR-205	2021-02-02	Ottawa
RZP-v2-DF3	Fig S9	Donor 9	RZ+	Stranded Total RNA Prep with RZ+	DP1+HMv2	250	NextSeq	2_76	2021-09-08	Stool	OMR-205	2021-02-03	Ottawa
RZP-v2-DF4	Fig S9	Donor 10	RZ+	Stranded Total RNA Prep with RZ+	DP1+HMv2	250	NextSeq	2_76	2021-09-08	Stool	OMR-205	2021-02-04	Ottawa
RZP-v2-F3	Fig S9	Donor 1	RZ+	Stranded Total RNA Prep with RZ+	DP1+HMv2	250	NextSeq	2_76	2021-09-08	Stool	Fresh_homogenized_in_PBS_bulk	2018/06 (est.)	Ottawa
RZP-v2-F5	Fig S9	Donor 2	RZ+	Stranded Total RNA Prep with RZ+	DP1+HMv2	250	NextSeq	2_76	2021-09-08	Stool	Fresh_homogenized_in_PBS_bulk	2018/06 (est.)	Ottawa
RZP-v2-F7	Fig S9	Donor 3	RZ+	Stranded Total RNA Prep with RZ+	DP1+HMv2	250	NextSeq	2_76	2021-09-08	Stool	Fresh_homogenized_in_PBS_bulk	2018/06 (est.)	Ottawa
UD-F3	Fig 3A	Donor 1	None	Stranded Total RNA Prep with RZ+	None (Undepleted)	5	NextSeq	2_76	2021-09-08	Stool	Fresh_homogenized_in_PBS_bulk	2018/06 (est.)	Ottawa
RZP-CBF-DEP-ERCC-R1	Fig5/S7	Donor 6	RZ+	Stranded Total RNA Prep with RZ+	DP1+HMv1	250	NovaSeq	2_150	2021-05-06	Stool + ERCC spike	Fresh_Bulk	2020/02 (est.)	Saint Paul, MN
RZP-CBF-DEP-ERCC-R2	Fig5/S7	Donor 6	RZ+	Stranded Total RNA Prep with RZ+	DP1+HMv1	250	NovaSeq	2_150	2021-05-06	Stool + ERCC spike	Fresh_Bulk	2020/02 (est.)	Saint Paul, MN
RZP-CBF-DEP-ERCC-R3	Fig5/S7	Donor 6	RZ+	Stranded Total RNA Prep with RZ+	DP1+HMv1	250	NovaSeq	2_150	2021-05-06	Stool + ERCC spike	Fresh_Bulk	2020/02 (est.)	Saint Paul, MN
RZP-CBF-ERCC-DEP-R1	Fig5/S7	Donor 6	RZ+	Stranded Total RNA Prep with RZ+	DP1+HMv1	250	NovaSeq	2_150	2021-05-06	Stool + ERCC spike	Fresh_Bulk	2020/02 (est.)	Saint Paul, MN
RZP-CBF-ERCC-DEP-R2	Fig5/S7	Donor 6	RZ+	Stranded Total RNA Prep with RZ+	DP1+HMv1	250	NovaSeq	2_150	2021-05-06	Stool + ERCC spike	Fresh_Bulk	2020/02 (est.)	Saint Paul, MN
RZP-CBF-ERCC-DEP-R3	Fig5/S7	Donor 6	RZ+	Stranded Total RNA Prep with RZ+	DP1+HMv1	250	NovaSeq	2_150	2021-05-06	Stool + ERCC spike	Fresh_Bulk	2020/02 (est.)	Saint Paul, MN
RZP-CBJ-DEP-ERCC-R1	Fig5/S7	Donor 5	RZ+	Stranded Total RNA Prep with RZ+	DP1+HMv1	250	NovaSeq	2_150	2021-05-06	Stool + ERCC spike	Fresh_Bulk	2020/02 (est.)	Saint Paul, MN
RZP-CBJ-DEP-ERCC-R2	Fig5/S7	Donor 5	RZ+	Stranded Total RNA Prep with RZ+	DP1+HMv1	250	NovaSeq	2_150	2021-05-06	Stool + ERCC spike	Fresh_Bulk	2020/02 (est.)	Saint Paul, MN
RZP-CBJ-DEP-ERCC-R3	Fig5/S7	Donor 5	RZ+	Stranded Total RNA Prep with RZ+	DP1+HMv1	250	NovaSeq	2_150	2021-05-06	Stool + ERCC spike	Fresh_Bulk	2020/02 (est.)	Saint Paul, MN
RZP-CBJ-ERCC-DEP-R1	Fig5/S7	Donor 5	RZ+	Stranded Total RNA Prep with RZ+	DP1+HMv1	250	NovaSeq	2_150	2021-05-06	Stool + ERCC spike	Fresh_Bulk	2020/02 (est.)	Saint Paul, MN
RZP-CBJ-ERCC-DEP-R2	Fig5/S7	Donor 5	RZ+	Stranded Total RNA Prep with RZ+	DP1+HMv1	250	NovaSeq	2_150	2021-05-06	Stool + ERCC spike	Fresh_Bulk	2020/02 (est.)	Saint Paul, MN
RZP-CBJ-ERCC-DEP-R3	Fig5/S7	Donor 5	RZ+	Stranded Total RNA Prep with RZ+	DP1+HMv1	250	NovaSeq	2_150	2021-05-06	Stool + ERCC spike	Fresh_Bulk	2020/02 (est.)	Saint Paul, MN
RZP-CBT-DEP-ERCC-R1	Fig5/S7	Donor 3	RZ+	Stranded Total RNA Prep with RZ+	DP1+HMv1	250	NovaSeq	2_150	2021-05-06	Stool + ERCC spike	Fresh_Bulk	2020/02 (est.)	Saint Paul, MN
RZP-CBT-DEP-ERCC-R2	Fig5/S7	Donor 3	RZ+	Stranded Total RNA Prep with RZ+	DP1+HMv1	250	NovaSeq	2_150	2021-05-06	Stool + ERCC spike	Fresh_Bulk	2020/02 (est.)	Saint Paul, MN
RZP-CBT-DEP-ERCC-R3	Fig5/S7	Donor 3	RZ+	Stranded Total RNA Prep with RZ+	DP1+HMv1	250	NovaSeq	2_150	2021-05-06	Stool + ERCC spike	Fresh_Bulk	2020/02 (est.)	Saint Paul, MN
RZP-CBT-ERCC-DEP-R1	Fig5/S7	Donor 3	RZ+	Stranded Total RNA Prep with RZ+	DP1+HMv1	250	NovaSeq	2_150	2021-05-06	Stool + ERCC spike	Fresh_Bulk	2020/02 (est.)	Saint Paul, MN
RZP-CBT-ERCC-DEP-R2	Fig5/S7	Donor 3	RZ+	Stranded Total RNA Prep with RZ+	DP1+HMv1	250	NovaSeq	2_150	2021-05-06	Stool + ERCC spike	Fresh_Bulk	2020/02 (est.)	Saint Paul, MN
RZP-CBT-ERCC-DEP-R3	Fig5/S7	Donor 3	RZ+	Stranded Total RNA Prep with RZ+	DP1+HMv1	250	NovaSeq	2_150	2021-05-06	Stool + ERCC spike	Fresh_Bulk	2020/02 (est.)	Saint Paul, MN
RZP-NTC	Fig5/S7		RZ+	Stranded Total RNA Prep with RZ+	DP1+HMv1	N/A	NovaSeq	2_150	2021-05-06	Stool + ERCC spike	N/A	N/A	N/A
RZP-RNApool3-DEP-ERCC-R1	Fig5/S7	RNA pool 2	RZ+	Stranded Total RNA Prep with RZ+	DP1+HMv1	212.5	NovaSeq	2_150	2021-05-06	Stool + ERCC spike	N/A	N/A	N/A
RZP-RNApool3-DEP-ERCC-R2	Fig5/S7	RNA pool 2	RZ+	Stranded Total RNA Prep with RZ+	DP1+HMv1	212.5	NovaSeq	2_150	2021-05-06	Stool + ERCC spike	N/A	N/A	N/A
RZP-RNApool3-DEP-ERCC-R3	Fig5/S7	RNA pool 2	RZ+	Stranded Total RNA Prep with RZ+	DP1+HMv1	212.5	NovaSeq	2_150	2021-05-06	Stool + ERCC spike	N/A	N/A	N/A
RZP-RNApool3-ERCC-DEP-R1	Fig5/S7	RNA pool 2	RZ+	Stranded Total RNA Prep with RZ+	DP1+HMv1	212.5	NovaSeq	2_150	2021-05-06	Stool + ERCC spike	N/A	N/A	N/A
RZP-RNApool3-ERCC-DEP-R2	Fig5/S7	RNA pool 2	RZ+	Stranded Total RNA Prep with RZ+	DP1+HMv1	212.5	NovaSeq	2_150	2021-05-06	Stool + ERCC spike	N/A	N/A	N/A
RZP-RNApool3-ERCC-DEP-R3	Fig5/S7	RNA pool 2	RZ+	Stranded Total RNA Prep with RZ+	DP1+HMv1	212.5	NovaSeq	2_150	2021-05-06	Stool + ERCC spike	N/A	N/A	N/A
